# Transposable element landscape in *Drosophila* populations selected for longevity

**DOI:** 10.1101/867838

**Authors:** Daniel K. Fabian, Handan Melike Dönertaş, Matías Fuentealba, Linda Partridge, Janet M. Thornton

## Abstract

Transposable elements (TEs) inflict numerous negative effects on health and fitness as they replicate by integrating into new regions of the host genome. Even though organisms employ powerful mechanisms to demobilize TEs, transposons gradually lose repression during aging. The rising TE activity causes genomic instability and was implicated in age-dependent neurodegenerative diseases, inflammation and the determination of lifespan. It is therefore conceivable that long-lived individuals have improved TE silencing mechanisms resulting in reduced TE expression relative to their shorter-lived counterparts and fewer genomic insertions. Here, we test this hypothesis by performing the first genome-wide analysis of TE insertions and expression in populations of *Drosophila melanogaster* selected for longevity through late-life reproduction for 50-170 generations from four independent studies. Contrary to our expectation, TE families were generally more abundant in long-lived populations compared to non-selected controls. Although simulations showed that this was not expected under neutrality, we found little evidence for selection driving TE abundance differences. Additional RNA-seq analysis revealed a tendency for reducing TE expression in selected populations, which might be more important for lifespan than regulating genomic insertions. We further find limited evidence of parallel selection on genes related to TE regulation and transposition. However, telomeric TEs were genomically and transcriptionally more abundant in long-lived flies, suggesting improved telomere maintenance as a promising TE-mediated mechanism for prolonging lifespan. Our results provide a novel viewpoint indicating that reproduction at old age increases the opportunity of TEs to be passed on to the next generation with little impact on longevity.
