## Supplementary material for "Transposable element landscape in *Drosophila* populations selected for longevity": Table S6

### Sheet: SummaryStat
TE sublass	Mean and differences between breeding regimes				Summary of model: Insertions ~ Study + Regime + Study x Regime
Type	Mean_Cont	Mean_Sel	Diff_SelCont	log2_SelCont	Df_Study	F_value_Study	P_value_Study	Df_Regime	F_value_Regime	P_value_Regime	Df_Interaction	F_value_Interaction	P_value_Interaction	Df_resid
All	1699.24	1720.99	21.7528	0.0183515	3	161.17	1.18147e-21	1	3.1	0.0862182	3	0.78	0.512862	38
LTR	669.479	682.26	12.7809	0.0272827	3	262.31	1.96948e-25	1	5.35	0.0262322	3	1.66	0.192652	38
TIR	286.106	310.488	24.3828	0.117991	3	56.64	4.30812e-14	1	14.72	0.000457115	3	8.13	0.000262821	38
non-LTR	708.901	694.502	-14.3992	-0.0296058	3	39.91	7.92669e-12	1	0.93	0.341018	3	1.43	0.250163	38

### Sheet: Total_TE_Insertions
Study	Regime	Pop	Diet	Insertions	LTR	TIR	nonLTR	RNA	DNA
Carnes	Cont	Cont_B1	NA	2140.76	956.126	313.462	809.662	1765.79	374.977
Carnes	Cont	Cont_B2	NA	2022.07	894.619	311.677	774.967	1669.59	352.48
Carnes	Cont	Cont_B3	NA	2212.91	953.522	355.876	845.647	1799.17	413.744
Carnes	Cont	Cont_B4	NA	2401.77	1025.99	279.899	1041.26	2067.25	334.514
Carnes	Cont	Cont_B5	NA	2265.09	922.551	339.702	905.83	1828.38	436.708
Carnes	Sel	Sel_O1	NA	2477.23	1076.05	459.309	871.579	1947.63	529.597
Carnes	Sel	Sel_O2	NA	2249.21	1012.03	412.311	773.536	1785.57	463.637
Carnes	Sel	Sel_O3	NA	2301.17	996.372	455.118	788.226	1784.6	516.57
Carnes	Sel	Sel_O4	NA	2378.85	1061.64	437.784	813.039	1874.68	504.166
Carnes	Sel	Sel_O5	NA	2232.06	979.741	399.803	796.302	1776.04	456.021
Fabian	Cont	Cont_Ra	NA	1517.28	557.129	227.173	716.192	1273.32	243.963
Fabian	Cont	Cont_Rb	NA	1335.04	473.554	187.276	654.495	1128.05	206.988
Fabian	Sel	Sel_2La	NA	1382.28	482.647	172.31	715.331	1197.98	184.301
Fabian	Sel	Sel_2Lb	NA	1385.88	508.189	198.294	660.496	1168.68	217.192
Fabian	Sel	Sel_La	NA	1376.26	485.787	193.318	679.7	1165.49	210.768
Fabian	Sel	Sel_Lb	NA	1476.97	535.13	217.58	705.284	1240.41	236.556
Remolina	Cont	Cont_1	NA	1572.57	650.354	241.086	681.13	1331.48	241.086
Remolina	Cont	Cont_2	NA	1567.05	631.009	234.9	701.143	1332.15	234.9
Remolina	Cont	Cont_3	NA	1441.07	569.072	213.381	658.614	1227.69	213.381
Remolina	Sel	Sel_1	NA	1629.23	670.22	247.483	711.532	1381.75	247.483
Remolina	Sel	Sel_2	NA	1517.69	605.626	225.704	686.361	1291.99	225.704
Remolina	Sel	Sel_3	NA	1565.12	641.689	242.523	680.912	1322.6	242.523
Hoedjes	Cont	ME1	Medium	1639.82	621.892	318.726	663.113	1285.01	354.819
Hoedjes	Cont	ME2	Medium	1536.41	583.47	297.34	618.284	1201.75	334.659
Hoedjes	Cont	ME3	Medium	1642.84	613.873	318.346	675.956	1289.83	353.015
Hoedjes	Cont	ME4	Medium	1338.38	448.861	159.278	721.558	1170.42	167.964
Hoedjes	Sel	MP1	Medium	1668.25	631.607	328.442	672.233	1303.84	364.414
Hoedjes	Sel	MP2	Medium	1583.69	598.329	306.616	644.686	1243.01	340.674
Hoedjes	Sel	MP3	Medium	1657.78	627.124	327.777	664.91	1292.03	365.744
Hoedjes	Sel	MP4	Medium	1617.06	613.122	317.192	650.255	1263.38	353.683
Hoedjes	Cont	HE1	High	1768.15	660.497	336.491	733.687	1394.18	373.961
Hoedjes	Cont	HE2	High	1654.87	622.044	319.315	672.905	1294.95	359.917
Hoedjes	Cont	HE3	High	1654.91	627.745	320.615	666.246	1293.99	360.918
Hoedjes	Cont	HE4	High	1641.81	624.454	321.13	658.141	1282.59	359.22
Hoedjes	Sel	HP1	High	1537.81	576.971	299.457	625.595	1202.57	335.244
Hoedjes	Sel	HP2	High	1595.41	605.849	316.428	635.628	1241.48	353.93
Hoedjes	Sel	HP3	High	1601.55	603.107	312.474	649.737	1252.84	348.709
Hoedjes	Sel	HP4	High	1587.41	600.849	310.994	639.491	1240.34	347.069
Hoedjes	Cont	LE1	Low	1555.56	591.306	308.797	617.671	1208.98	346.58
Hoedjes	Cont	LE2	Low	1527.32	578.241	302.441	610.494	1188.73	338.585
Hoedjes	Cont	LE3	Low	1487.23	565.689	293.588	592.924	1158.61	328.615
Hoedjes	Cont	LE4	Low	1460.3	556.533	293.826	575.906	1132.44	327.857
Hoedjes	Sel	LP1	Low	1648.47	624.86	323.614	664.141	1289	359.47
Hoedjes	Sel	LP2	Low	1617.4	618.938	319.878	641.969	1260.91	356.489
Hoedjes	Sel	LP3	Low	1560.92	593.966	305.512	625.72	1219.69	341.236
Hoedjes	Sel	LP4	Low	1656.06	624.386	321.801	671.381	1295.77	360.293
