## Supplementary material for "Transposable element landscape in *Drosophila* populations selected for longevity": Table S8

### Sheet: Overlap of S>C TEs
Ensembl_Name	Flybase_Name	TEsubclass	TEclass	Carnes2015	Fabian2018	Hoedjes2019	Remolina2012		1 = significantly more insertions in selected populations
1360	1360	TIR	DNA	1	0	1	0		0 = not different or more abundant in controls
412	412	LTR	RNA	1	0	1	1
ACCORD	accord	LTR	RNA	0	1	1	1
AF222049	Transpac	LTR	RNA	1	1	1	1
AF541951	Bari2	TIR	DNA	1	0	1	1
BAGGINS	baggins	non-LTR	RNA	1	1	0	0
Beagle	HMS-Beagle	LTR	RNA	1	0	1	1
Beagle2	HMS-Beagle2	LTR	RNA	1	1	1	1
BLOOD	blood	LTR	RNA	0	1	0	0
BS	BS	non-LTR	RNA	1	1	1	0
BS3	BS3	non-LTR	RNA	1	0	1	0
BS4	BS4	non-LTR	RNA	1	0	0	0
CIRC	Circe	LTR	RNA	1	1	0	1
DIVER2	diver2	LTR	RNA	1	0	0	0
DM_ROO	roo	LTR	RNA	1	0	1	1
DM06920	HeT-A	non-LTR	RNA	1	1	1	1
DM23420	3S18	LTR	RNA	1	1	1	1
DM33463	S-element	TIR	DNA	1	0	1	0
DM88	Dm88	LTR	RNA	1	0	0	0
DMBARI1	Bari1	TIR	DNA	1	0	1	0
DMBLPP	flea	LTR	RNA	0	1	0	0
DMCOPIA	copia	LTR	RNA	0	0	1	1
DMCR1A	Cr1a	non-LTR	RNA	1	1	1	1
DMDM11	micropia	LTR	RNA	1	1	0	1
DME010298	GATE	LTR	RNA	1	0	0	0
DME278684	Rt1a	non-LTR	RNA	1	1	0	1
DME487856	Max-element	LTR	RNA	1	1	0	1
DME9736	Idefix	LTR	RNA	1	0	1	1
DMGYPF1A	gypsy	LTR	RNA	1	0	1	0
DMHFL1	hobo	TIR	DNA	1	1	1	1
DMIFACA	I-element	non-LTR	RNA	0	1	0	0
DMIS176	17.6	LTR	RNA	0	0	1	1
DMIS297	297	LTR	RNA	0	0	1	1
DMLINEJA	jockey	non-LTR	RNA	1	0	1	0
DMMDG3	mdg3	LTR	RNA	1	0	1	0
DMPOGOR11	pogo	TIR	DNA	1	0	1	1
DMRER1DM	R1A1-element	non-LTR	RNA	0	1	0	0
DMRER2DM	R2-element	non-LTR	RNA	1	0	0	0
DMRTMGD1	mdg1	LTR	RNA	1	0	0	0
DMTHB1	HB	TIR	DNA	1	0	1	0
DMTN1731	1731	LTR	RNA	1	0	0	0
DMTOM1_LTR	Tom1	LTR	RNA	1	0	1	0
DMTRDNA	hopper	TIR	DNA	0	1	1	0
DMU89994	Burdock	LTR	RNA	1	1	0	1
DMW1DOC	Doc	non-LTR	RNA	0	0	0	1
DMZAM	ZAM	LTR	RNA	0	1	0	1
DOC2	Doc2-element	non-LTR	RNA	0	1	0	0
DOC3	Doc3-element	non-LTR	RNA	0	1	1	1
DOC4	Doc4-element	non-LTR	RNA	1	0	1	1
DOC5	Porto1	non-LTR	RNA	0	1	1	1
F	F-element	non-LTR	RNA	0	0	0	1
FB	NOF	TIR	DNA	1	0	0	0
FROGGER	frogger	LTR	RNA	1	1	1	0
FW2	Fw2	non-LTR	RNA	1	1	1	0
FW3	Fw3	non-LTR	RNA	1	1	0	1
G3	G3	non-LTR	RNA	1	1	1	1
G4_DM	G4	non-LTR	RNA	1	1	1	1
G5_DM	G5	non-LTR	RNA	1	1	1	0
G5A	G5A	non-LTR	RNA	1	0	0	0
G6_DM	G6	non-LTR	RNA	0	1	0	1
G7	G7	non-LTR	RNA	1	1	0	1
GTWIN	gtwin	LTR	RNA	1	0	0	1
GYPSY10	gypsy10	LTR	RNA	1	0	1	0
GYPSY11	gypsy11	LTR	RNA	0	0	1	0
GYPSY2	gypsy2	LTR	RNA	1	0	0	1
GYPSY3	gypsy3	LTR	RNA	1	1	0	0
GYPSY4	gypsy4	LTR	RNA	1	0	1	1
GYPSY5	gypsy5	LTR	RNA	1	0	1	1
GYPSY6	gypsy6	LTR	RNA	1	0	0	1
GYPSY7	gypsy7	LTR	RNA	1	1	1	1
GYPSY8	gypsy8	LTR	RNA	0	1	0	0
GYPSY9	gypsy9	LTR	RNA	1	0	0	1
HEL	Helena	non-LTR	RNA	1	1	0	0
HELITRON1_DM	Helitron	Helitron	DNA	1	0	0	0
HOPPER2	hopper2	TIR	DNA	1	1	1	0
INVADER	invader1	LTR	RNA	1	0	0	1
INVADER2	invader2	LTR	RNA	0	1	1	1
INVADER3	invader3	LTR	RNA	1	0	1	1
INVADER4	invader4	LTR	RNA	0	1	1	0
INVADER5	invader5	LTR	RNA	1	0	0	1
INVADER6	invader6	LTR	RNA	1	0	1	1
IVK	Ivk	non-LTR	RNA	0	0	1	1
JOCKEY2	jockey2	non-LTR	RNA	1	1	1	1
JUAN	Juan	non-LTR	RNA	1	1	1	0
LOOPER1_DM	looper1	TIR	DNA	1	1	1	1
MARINER2	mariner2	TIR	DNA	1	0	1	0
McCLINTOCK	McClintock	LTR	RNA	0	1	1	1
OPUS	opus	LTR	RNA	1	0	0	0
PPI251	P-element	TIR	DNA	1	0	1	0
Q	Q-element	non-LTR	RNA	1	0	0	0
QBERT	accord2	LTR	RNA	0	1	1	1
QUASIMODO	Quasimodo	LTR	RNA	1	0	1	1
R1-2	R1-2	non-LTR	RNA	0	1	0	0
ROOA_LTR	rooA	LTR	RNA	1	1	1	1
ROVER	rover	LTR	RNA	0	0	1	1
ROXELEMENT	X-element	non-LTR	RNA	1	0	0	1
RT1B	Rt1b	non-LTR	RNA	1	0	0	0
RT1C	Rt1c	non-LTR	RNA	0	1	0	0
S2	S2	TIR	DNA	1	0	1	1
SPRINGER	springer	LTR	RNA	1	0	0	1
STALKER2	Stalker2	LTR	RNA	1	0	0	1
STALKER3	Stalker3	LTR	RNA	1	1	0	0
TABOR	Tabor	LTR	RNA	1	1	1	0
TAHRE	TAHRE	non-LTR	RNA	1	0	1	1
TC1	Tc1	TIR	DNA	1	0	1	1
TC1-2	Tc1-2	TIR	DNA	1	1	1	1
TC3	Tc3	TIR	DNA	1	1	1	1
Tinker	diver	LTR	RNA	1	0	0	0
TIRANT	Tirant	LTR	RNA	1	1	1	0
TRANSIB1	transib1	TIR	DNA	1	0	1	1
TRANSIB2	transib2	TIR	DNA	1	0	1	1
TRANSIB3	transib3	TIR	DNA	0	0	1	0
TRANSIB4	transib4	TIR	DNA	1	0	1	1

### Sheet: Overlap of C>S TEs
Ensembl_Name	Flybase_Name	TEsubclass	TEclass	Carnes2015	Fabian2018	Hoedjes2019	Remolina2012		1 = significantly more insertions in control populations
412	412	LTR	RNA	0	1	0	0		0 = not different or more abundant in selected populations
ACCORD	accord	LTR	RNA	1	0	0	0
AF541951	Bari2	TIR	DNA	0	1	0	0
Beagle	HMS-Beagle	LTR	RNA	0	1	0	0
BLOOD	blood	LTR	RNA	1	0	1	1
BS4	BS4	non-LTR	RNA	0	0	1	0
CIRC	Circe	LTR	RNA	0	0	1	0
DM_ROO	roo	LTR	RNA	0	1	0	0
DM88	Dm88	LTR	RNA	0	1	0	0
DMAURA	aurora-element	LTR	RNA	0	1	1	0
DMBARI1	Bari1	TIR	DNA	0	1	0	0
DMBLPP	flea	LTR	RNA	0	0	1	1
DMCOPIA	copia	LTR	RNA	1	1	0	0
DMDM11	micropia	LTR	RNA	0	0	1	0
DME010298	GATE	LTR	RNA	0	0	1	0
DME278684	Rt1a	non-LTR	RNA	0	0	1	0
DME487856	Max-element	LTR	RNA	0	0	1	0
DMGYPF1A	gypsy	LTR	RNA	0	1	0	0
DMIFACA	I-element	non-LTR	RNA	1	0	0	0
DMIS176	17.6	LTR	RNA	1	0	0	0
DMIS297	297	LTR	RNA	1	1	0	0
DMLINEJA	jockey	non-LTR	RNA	0	1	0	0
DMMDG3	mdg3	LTR	RNA	0	1	0	1
DMPOGOR11	pogo	TIR	DNA	0	1	0	0
DMREPG	G-element	non-LTR	RNA	1	1	1	1
DMRER1DM	R1A1-element	non-LTR	RNA	1	0	1	0
DMRER2DM	R2-element	non-LTR	RNA	0	0	1	1
DMRTMGD1	mdg1	LTR	RNA	0	1	0	0
DMTN1731	1731	LTR	RNA	0	0	1	1
DMW1DOC	Doc	non-LTR	RNA	1	1	0	0
DMZAM	ZAM	LTR	RNA	1	0	0	0
DOC2	Doc2-element	non-LTR	RNA	1	0	1	0
DOC3	Doc3-element	non-LTR	RNA	1	0	0	0
DOC5	Porto1	non-LTR	RNA	1	0	0	0
F	F-element	non-LTR	RNA	1	1	0	0
G2	G2	non-LTR	RNA	1	1	1	1
G6_DM	G6	non-LTR	RNA	1	0	1	0
GTWIN	gtwin	LTR	RNA	0	1	1	0
GYPSY10	gypsy10	LTR	RNA	0	1	0	0
GYPSY3	gypsy3	LTR	RNA	0	0	1	0
GYPSY6	gypsy6	LTR	RNA	0	0	1	0
GYPSY8	gypsy8	LTR	RNA	0	0	1	0
INVADER	invader1	LTR	RNA	0	1	0	0
INVADER2	invader2	LTR	RNA	1	0	0	0
INVADER3	invader3	LTR	RNA	0	1	0	0
INVADER6	invader6	LTR	RNA	0	1	0	0
IVK	Ivk	non-LTR	RNA	1	1	0	0
JUAN	Juan	non-LTR	RNA	0	0	0	1
McCLINTOCK	McClintock	LTR	RNA	1	0	0	0
OPUS	opus	LTR	RNA	0	1	1	1
OSV	Osvaldo	LTR	RNA	0	0	1	0
PPI251	P-element	TIR	DNA	0	1	0	1
QBERT	accord2	LTR	RNA	1	0	0	0
QUASIMODO	Quasimodo	LTR	RNA	0	1	0	0
R1-2	R1-2	non-LTR	RNA	0	0	0	1
ROVER	rover	LTR	RNA	1	1	0	0
ROXELEMENT	X-element	non-LTR	RNA	0	1	1	0
RT1B	Rt1b	non-LTR	RNA	0	1	1	0
RT1C	Rt1c	non-LTR	RNA	0	0	1	0
SPRINGER	springer	LTR	RNA	0	1	1	0
STALKER2	Stalker2	LTR	RNA	0	1	0	0
TABOR	Tabor	LTR	RNA	0	0	0	1
TAHRE	TAHRE	non-LTR	RNA	0	1	0	0
Tinker	diver	LTR	RNA	0	1	1	0
TIRANT	Tirant	LTR	RNA	0	0	0	1

### Sheet: SuperExactTest Output
Overlap statistics in S>C TE families (background size = 103) using SuperExactTest in R:
Intersections	Degree	Observed Overlap	Expected Overlap	Fold Enrichment	P-value
Hoedjes2019	1	63	NA	NA	NA
Fabian2018	1	47	NA	NA	NA
Fabian2018_&_Hoedjes2019	2	29	28.7476	1.00878	0.540506
Remolina2012	1	60	NA	NA	NA
Remolina2012_&_Hoedjes2019	2	42	36.699	1.14444	0.0246032
Remolina2012_&_Fabian2018	2	29	27.3786	1.05922	0.326831
Remolina2012_&_Fabian2018_&_Hoedjes2019	3	20	16.7462	1.1943	0.15077
Carnes2015	1	79	NA	NA	NA
Carnes2015_&_Hoedjes2019	2	51	48.3204	1.05546	0.148743
Carnes2015_&_Fabian2018	2	33	36.0485	0.915432	0.951549
Carnes2015_&_Fabian2018_&_Hoedjes2019	3	22	22.0491	0.997773	0.580025
Carnes2015_&_Remolina2012	2	45	46.0194	0.977848	0.76229
Carnes2015_&_Remolina2012_&_Hoedjes2019	3	31	28.1478	1.10133	0.198624
Carnes2015_&_Remolina2012_&_Fabian2018	3	21	20.9992	1.00004	0.57263
Carnes2015_&_Remolina2012_&_Fabian2018_&_Hoedjes2019	4	14	12.8441	1.08999	0.395046
Overlap statistics in C>S TE families (background size = 103):
Intersections	Degree	Observed Overlap	Expected Overlap	Fold Enrichment	P-value
Hoedjes2019	1	23	NA	NA	NA
Fabian2018	1	33	NA	NA	NA
Fabian2018_&_Hoedjes2019	2	8	7.36893	1.08564	0.466765
Remolina2012	1	12	NA	NA	NA
Remolina2012_&_Hoedjes2019	2	7	2.67961	2.61232	0.00440764
Remolina2012_&_Fabian2018	2	5	3.84466	1.30051	0.324702
Remolina2012_&_Fabian2018_&_Hoedjes2019	3	3	0.858516	3.4944	0.0449178
Carnes2015	1	21	NA	NA	NA
Carnes2015_&_Hoedjes2019	2	6	4.68932	1.2795	0.308503
Carnes2015_&_Fabian2018	2	8	6.72816	1.18903	0.337468
Carnes2015_&_Fabian2018_&_Hoedjes2019	3	2	1.5024	1.3312	0.455971
Carnes2015_&_Remolina2012	2	3	2.4466	1.22619	0.45973
Carnes2015_&_Remolina2012_&_Hoedjes2019	3	3	0.546329	5.4912	0.0129429
Carnes2015_&_Remolina2012_&_Fabian2018	3	2	0.783863	2.55147	0.179859
Carnes2015_&_Remolina2012_&_Fabian2018_&_Hoedjes2019	4	2	0.175037	11.4261	0.0117873
