## Supplementary material for "Transposable element landscape in *Drosophila* populations selected for longevity": Table S19

### Sheet: Table S21
			Genomic differentiation				Carnes2015: RNA-seq (males, whole flies)			Carnes2015: RNA-seq (females, whole flies)			Remolina2012: Microarray (females, head)			Remolina2012: Microarray (females, abdomen)
FBGN	GeneId	Type	Carnes2015	Fabian2018	Hoedjes2019	Remolina2012	Regime	Age	Regime x Age	Regime	Age	Regime x Age	Regime	Age	Regime x Age	Regime	Age	Regime x Age
FBgn0000100	RpLP0	epigenetic	no	no	no	no	no	Old>Young	no	S>C	Young>Old	no	no	no	no	no	no	no
FBgn0000146	aub	piRNA	no	no	no	no	no	no	no	S>C	no	no	no	no	no	no	no	no
FBgn0000662	fl(2)d	epigenetic	no	no	no	no	no	Old>Young	no	C>S	no	no	no	no	no	no	no	no
FBgn0000928	fs(1)Yb	piRNA	YES	no	no	no	no	no	no	no	no	no	no	no	no	no	no	no
FBgn0000964	tj	piRNA	no	YES	no	no	no	no	no	no	Young>Old	YES	no	no	no	no	no	no
FBgn0001197	His2Av	epigenetic	no	no	no	no	no	no	no	C>S	no	no	no	no	no	no	no	no
FBgn0001206	Hmr	transposition	no	no	no	no	no	Old>Young	no	C>S	no	no	no	no	no	no	no	no
FBgn0001233	Hsp83	transposition	YES	no	no	YES	no	no	YES	no	no	no	no	no	no	no	no	no
FBgn0001308	Khc	epigenetic	no	no	no	no	no	Old>Young	YES	no	Old>Young	no	no	no	no	no	no	no
FBgn0002736	mago	transposition	no	no	no	no	no	no	no	no	no	no	no	no	no	no	no	no
FBgn0002780	mod	epigenetic	no	no	no	no	no	Old>Young	no	no	no	YES	no	no	no	no	no	no
FBgn0002962	nos	piRNA	no	no	no	YES	no	no	no	no	no	no	no	no	no	no	increasing	no
FBgn0003028	ovo	transposition	no	no	no	no	C>S	Old>Young	no	no	no	no	no	no	no	no	no	no
FBgn0003401	shu	piRNA	no	no	no	no	no	no	no	C>S	no	no	no	no	no	no	no	no
FBgn0003449	snf	epigenetic	no	no	no	no	no	no	no	no	no	no	no	no	no	no	no	no
FBgn0003483	spn-E	piRNA	no	no	no	no	no	no	no	C>S	no	no	no	no	no	no	no	no
FBgn0003598	Su(var)3-7	epigenetic	no	no	YES	no	no	Old>Young	no	no	no	no	no	no	no	no	increasing	no
FBgn0003607	Su(var)205	epigenetic	no	no	no	no	no	Old>Young	no	no	no	no	no	no	no	no	no	no
FBgn0003612	Su(var)2-10	epigenetic	no	no	no	no	no	Young>Old	no	no	no	no	no	no	no	no	increasing	no
FBgn0003891	tud	piRNA	no	no	no	no	no	Old>Young	no	C>S	Old>Young	no	no	no	no	no	no	no
FBgn0003978	vls	piRNA	no	no	no	no	no	no	no	no	no	no	no	no	no	no	no	no
FBgn0004103	Pp1-87B	epigenetic	no	no	no	no	no	Old>Young	YES	no	no	no	no	no	no	no	no	no
FBgn0004400	rhi	piRNA	no	no	no	no	no	no	no	no	no	no	no	increasing	no	no	no	no
FBgn0004401	Pep	epigenetic	no	no	no	no	no	Old>Young	no	no	no	no	no	no	no	no	increasing	no
FBgn0004655	wapl	epigenetic	YES	no	no	no	C>S	Old>Young	no	no	no	no	no	no	no	no	increasing	no
FBgn0004872	piwi	epigenetic, piRNA	YES	no	no	no	C>S	Old>Young	no	S>C	no	no	no	no	no	no	no	no
FBgn0004914	Hnf4	epigenetic	no	no	no	no	S>C	Old>Young	no	no	no	no	no	no	no	no	no	no
FBgn0005278	Sam-S	epigenetic	no	no	no	no	no	Old>Young	no	S>C	no	no	no	no	no	no	no	no
FBgn0011766	E2f1	epigenetic	YES	YES	no	no	no	Old>Young	no	C>S	no	no	no	no	no	no	no	no
FBgn0013263	Trl	epigenetic	no	no	no	no	no	Old>Young	no	no	no	no	no	no	no	no	increasing	no
FBgn0014189	Hel25E	epigenetic, piRNA	no	no	no	no	no	Old>Young	YES	no	no	no	no	no	no	no	no	no
FBgn0015268	Nap1	epigenetic	no	no	no	no	no	no	no	S>C	no	no	no	no	no	no	no	no
FBgn0015396	jumu	epigenetic	no	no	no	no	no	Old>Young	no	C>S	no	no	no	no	no	no	increasing	no
FBgn0015805	HDAC1	epigenetic	no	no	no	no	S>C	Old>Young	no	no	no	no	no	no	no	no	increasing	no
FBgn0015925	csul	piRNA	YES	no	no	no	S>C	Old>Young	no	no	no	no	no	no	no	no	no	no
FBgn0016034	mael	piRNA	no	no	no	no	no	Young>Old	no	no	no	no	no	increasing	no	no	increasing	no
FBgn0016756	Usp47	epigenetic	no	no	no	no	C>S	no	no	no	no	no	S>C (P<0.01, FDR~0.28)	no	no	no	no	no
FBgn0020309	crol	epigenetic	no	no	no	no	no	Old>Young	no	no	no	no	no	no	no	no	increasing	no
FBgn0020412	JIL-1	epigenetic	no	no	no	no	C>S	Young>Old	no	no	no	no	no	no	no	no	no	no
FBgn0025355	SuUR	epigenetic	no	no	no	no	no	no	no	no	no	no	no	no	no	no	no	no
FBgn0025639	Hmt4-20	epigenetic	no	no	no	no	no	no	no	no	no	no	no	no	no	no	no	no
FBgn0026427	Su(var)2-HP2	epigenetic	YES	no	no	no	no	Old>Young	no	C>S	no	no	no	no	no	no	no	no
FBgn0026573	ADD1	epigenetic	no	no	no	no	no	Old>Young	no	no	Old>Young	no	no	no	no	no	no	no
FBgn0027499	wde	piRNA	no	no	no	no	C>S	Old>Young	no	C>S	no	no	no	no	no	no	increasing	no
FBgn0027529	tapas	piRNA	no	no	no	no	no	Old>Young	no	no	no	no	no	no	no	no	no	no
FBgn0027567	CG8108	epigenetic	no	no	no	YES	C>S	no	no	C>S	no	no	no	no	no	no	increasing	no
FBgn0027579	mino	piRNA	no	no	YES	no	C>S	Old>Young	YES	C>S	no	no	no	no	no	no	no	no
FBgn0027835	Dp1	epigenetic	no	no	no	no	C>S	Old>Young	no	no	no	YES	no	no	no	no	no	no
FBgn0027951	MTA1-like	epigenetic	no	no	no	no	no	Old>Young	no	C>S	no	no	no	no	no	no	increasing	no
FBgn0028387	chm	epigenetic	no	no	no	no	no	no	no	no	no	no	no	no	no	no	no	no
FBgn0030301	HP5	epigenetic	no	no	no	no	no	Old>Young	no	C>S	no	no	no	no	no	no	increasing	no
FBgn0030373	moon	piRNA	no	no	no	YES	no	no	no	no	no	no	no	no	no	no	no	no
FBgn0030937	CG15042	piRNA	no	no	no	no	no	Young>Old	no	no	no	no	no	no	no	no	no	no
FBgn0031401	papi	transposition	no	no	no	no	C>S	Young>Old	no	no	no	no	no	no	no	no	no	no
FBgn0032924	Nbr	piRNA	no	no	YES	no	no	Old>Young	no	no	no	no	no	no	no	no	no	no
FBgn0033233	Kdm4A	epigenetic	no	no	no	no	no	no	no	C>S	Old>Young	no	no	no	no	no	increasing	no
FBgn0033273	Gasz	piRNA	no	no	no	no	S>C	no	no	no	no	no	no	no	no	no	no	no
FBgn0033378	tsu	transposition	no	no	no	no	no	Old>Young	YES	no	no	no	no	no	no	no	no	no
FBgn0033686	Hen1	piRNA	no	no	YES	no	no	no	no	C>S	no	YES	no	no	no	no	no	no
FBgn0033921	tej	piRNA	YES	no	no	no	no	Old>Young	no	no	no	YES	no	no	no	no	no	no
FBgn0034217	Lhr	epigenetic	no	no	no	no	no	no	no	no	no	no	no	no	no	no	no	no
FBgn0034255	Oxp	piRNA	no	no	no	no	no	Old>Young	no	no	no	no	no	increasing	no	no	no	no
FBgn0034617	Panx	piRNA	no	no	no	no	no	no	no	no	no	YES	no	no	no	no	no	no
FBgn0035121	Tudor-SN	transposition	no	no	no	no	no	no	no	no	Young>Old	YES	no	no	no	no	no	no
FBgn0035608	blanks	epigenetic	no	no	no	no	no	Young>Old	no	S>C	no	no	no	increasing	no	no	no	no
FBgn0035829	HP4	epigenetic	no	no	no	no	no	no	no	no	no	no	C>S (P<0.01, FDR~0.27)	no	no	no	no	no
FBgn0036826	arx	piRNA	no	no	no	no	no	no	no	no	no	no	no	no	no	no	no	no
FBgn0037205	BoYb	piRNA	no	no	no	no	no	no	no	no	no	no	no	no	no	no	no	no
FBgn0037583	CG9684	piRNA	no	no	no	no	no	Old>Young	no	C>S	no	no	no	no	no	no	no	no
FBgn0037707	RnpS1	transposition	no	no	no	no	no	no	no	no	no	no	no	no	no	no	increasing	no
FBgn0037844	CG4570	transposition	no	no	no	no	no	Old>Young	no	no	no	YES	no	no	no	no	increasing	no
FBgn0038551	Odj	epigenetic	no	no	no	no	no	Old>Young	no	no	Old>Young	no	no	no	no	no	increasing	no
FBgn0039302	Nup358	transposition	no	no	no	no	no	Old>Young	no	no	no	YES	no	no	no	no	no	no
FBgn0039338	XNP	epigenetic	no	no	no	no	no	Old>Young	no	C>S	no	no	no	no	no	no	no	no
FBgn0040372	G9a	epigenetic	YES	no	no	no	C>S	Old>Young	no	no	no	no	no	no	no	no	no	no
FBgn0041164	armi	piRNA	no	no	no	YES	no	no	no	no	no	no	no	no	no	no	no	no
FBgn0041775	tral	transposition	no	no	no	no	C>S	no	no	C>S	no	no	no	no	no	no	increasing	no
FBgn0051202	alpha-Man-Ic	piRNA	no	no	no	no	no	no	no	no	no	no	no	no	no	no	decreasing	no
FBgn0051755	SoYb	piRNA	no	no	no	no	no	Old>Young	no	no	no	no	no	no	no	no	no	no
FBgn0085424	nub	epigenetic	YES	no	no	no	no	Old>Young	no	no	no	no	no	no	no	no	no	no
FBgn0086251	del	piRNA	no	no	YES	no	no	no	no	C>S	no	no	no	increasing	no	no	no	no
FBgn0086908	egg	epigenetic, piRNA	no	no	no	no	no	no	no	no	no	no	no	no	no	no	increasing	no
FBgn0087035	AGO2	epigenetic	no	no	no	no	C>S	Old>Young	YES	C>S	Old>Young	no	no	no	no	no	no	no
FBgn0250816	AGO3	piRNA	no	no	no	YES	no	Old>Young	no	no	no	YES	no	no	no	no	no	no
FBgn0260397	Su(var)3-3	epigenetic	no	no	no	no	no	no	no	no	no	no	no	no	no	no	increasing	no
FBgn0260932	cuff	piRNA	no	no	no	no	no	no	no	no	no	no	no	no	no	no	no	no
FBgn0261266	zuc	piRNA	no	no	no	no	no	no	no	no	no	no	no	no	no	no	no	no
FBgn0263143	vret	piRNA	no	no	no	no	no	no	no	no	no	no	no	no	no	no	no	no
FBgn0263144	bin3	epigenetic	no	no	no	no	no	Old>Young	no	no	no	no	no	no	no	no	increasing	no
FBgn0263198	Acn	transposition	no	no	no	no	no	no	no	no	no	no	no	no	no	no	no	no
FBgn0263755	Su(var)3-9	epigenetic	no	no	no	no	no	no	no	no	no	no	no	no	no	no	no	no
FBgn0263974	qin	piRNA	no	no	YES	no	C>S	no	no	no	no	no	no	no	no	no	increasing	no
FBgn0266557	kis	epigenetic	no	no	YES	no	C>S	Old>Young	no	no	no	YES	no	no	no	no	no	no
FBgn0266599	Hsc70-4	epigenetic	no	no	no	no	no	Old>Young	YES	S>C	Young>Old	no	no	no	no	no	no	no
FBgn0267347	squ	piRNA	no	no	no	no	no	no	no	no	no	no	no	no	no	no	no	no
FBgn0283442	vas	piRNA	no	YES	no	no	no	no	no	C>S	no	no	no	no	no	no	no	no
